# PRDM3/16 Regulate Chromatin Accessibility Required for NKX2-1 Mediated Alveolar Epithelial Differentiation and Function

**DOI:** 10.1101/2023.12.20.570481

**Authors:** Hua He, Sheila M. Bell, Ashley Kuenzi Davis, Shuyang Zhao, Anusha Sridharan, Cheng-Lun Na, Minzhe Guo, Yan Xu, John Snowball, Daniel T. Swarr, William J. Zacharias, Jeffrey A. Whitsett

**Affiliations:** Key Laboratory of Birth Defects and Related Disease of Women and Children of MOE, West China Second University Hospital Sichuan University, Chengdu, Sichuan, 610041, China; NHC Key Laboratory of Chronobiology, Sichuan University, Sichuan 610041, China; Perinatal Institute, Division of Neonatology and Pulmonary Biology, Cincinnati Children’s Hospital Medical Center; Department of Pediatrics, University of Cincinnati College of Medicine

**Keywords:** PRDM, Alveolar Epithelial Cell, Differentiation, Pulmonary Surfactant, Chromatin Accessibility

## Abstract

Differential chromatin accessibility accompanies and mediates transcriptional control of diverse cell fates and their differentiation during embryogenesis. While the critical role of NKX2-1 and its transcriptional targets in lung morphogenesis and pulmonary epithelial cell differentiation is increasingly known, mechanisms by which chromatin accessibility alters the epigenetic landscape and how NKX2-1 interacts with other co-activators required for alveolar epithelial cell differentiation and function are not well understood. Here, we demonstrate that the paired domain zinc finger transcriptional regulators PRDM3 and PRDM16 regulate chromatin accessibility to mediate cell differentiation decisions during lung morphogenesis. Combined deletion of *Prdm3* and *Prdm16* in early lung endoderm caused perinatal lethality due to respiratory failure from loss of AT2 cell function. *Prdm3/16* deletion led to the accumulation of partially differentiated AT1 cells and loss of AT2 cells. Combination of single cell RNA-seq, bulk ATAC-seq, and CUT&RUN demonstrated that PRDM3 and PRDM16 enhanced chromatin accessibility at NKX2-1 transcriptional targets in peripheral epithelial cells, all three factors binding together at a multitude of cell-type specific cis-active DNA elements. Network analysis demonstrated that PRDM3/16 regulated genes critical for perinatal AT2 cell differentiation, surfactant homeostasis, and innate host defense. Lineage specific deletion of PRDM3/16 in AT2 cells led to lineage infidelity, with PRDM3/16 null cells acquiring partial AT1 fate. Together, these data demonstrate that NKX2-1-dependent regulation of alveolar epithelial cell differentiation is mediated by epigenomic modulation via PRDM3/16.

**Graphical Abstract:** 

*Model of the role of PRMD3/16 in alveolar development:* PRMD3/16 participate in cell fate specification in the lung by modulating chromatin accessibility (top row) and by partnering with NKX2-1 and partner transcription factors to drive gene expression (second row) via a gene regulatory network required for terminal cell differentiation and surfactant expression in AT2 cells (third row). Loss of PRDM3/16 activity in lung endoderm leads to reduced AT2 quorum, failure of AT2 surfactant function, and transition to an immature AT1 phenotype (bottom panel).
