## Supplemental Table 1 for "PRDM3/16 Regulate Chromatin Accessibility Required for NKX2-1 Mediated Alveolar Epithelial Differentiation and Function"

### Sheet: Sheet1
		Differentially expressed in AT1 cells								Differentiall expressed in AT2 cells								Differentially expressed in AT1/AT2 cells
p_val	avg_log2FC	KO	Control	p_val_adj	gene	symbol		p_val	avg_log2FC	KO	Control	p_val_adj	gene	symbol		p_val	avg_log2FC	KO	Control	p_val_adj	gene	symbol
0	4.06008	0.995	0.007	0	ENSMUSG00000060962	Dmkn		0	4.28158	0.869	0.076	0	ENSMUSG00000040026	Saa3		5.27933e-166	3.28508	0.977	0.081	1.70443e-161	ENSMUSG00000060962	Dmkn
3.55393e-282	2.06344	0.887	0.083	1.14738e-277	ENSMUSG00000026185	Igfbp5		0	3.46342	0.896	0.066	0	ENSMUSG00000060962	Dmkn		2.60462e-100	3.01775	0.985	0.286	8.40903e-96	ENSMUSG00000026185	Igfbp5
4.37121e-287	1.95586	0.851	0.063	1.41124e-282	ENSMUSG00000040280	Ndufa4l2		0	1.73777	0.789	0.001	0	ENSMUSG00000038791	Scgb3a2		2.51363e-25	2.68331	0.417	0.114	8.11525e-21	ENSMUSG00000040026	Saa3
4.60929e-242	1.80011	0.967	0.24	1.48811e-237	ENSMUSG00000026473	Glul		3.70869e-222	1.69325	0.932	0.165	1.19735e-217	ENSMUSG00000026185	Igfbp5		3.9287e-65	2.61361	0.947	0.329	1.26838e-60	ENSMUSG00000000031	H19
0	1.77115	0.895	0.001	0	ENSMUSG00000028730	Cfap57		4.22134e-290	1.67499	0.928	0.116	1.36286e-285	ENSMUSG00000030785	Cox6a2		2.32431e-43	1.36983	1	0.926	7.50404e-39	ENSMUSG00000037664	Cdkn1c
0	1.7105	0.967	0.077	0	ENSMUSG00000035000	Dpp4		0	1.6253	0.713	0.014	0	ENSMUSG00000030049	Gkn2		3.77784e-50	1.2439	1	0.993	1.21968e-45	ENSMUSG00000090137	Uba52
1.68028e-215	1.67584	1	0.845	5.42479e-211	ENSMUSG00000041571	Selenow		1.74667e-87	1.36892	0.948	0.564	5.63911e-83	ENSMUSG00000053093	Myh7		1.06608e-146	1.23304	0.879	0.063	3.44184e-142	ENSMUSG00000046500	Tafa4
0	1.466	0.899	0.036	0	ENSMUSG00000046500	Tafa4		1.11949e-133	1.2461	0.57	0.077	3.61428e-129	ENSMUSG00000000031	H19		6.29242e-53	1.20512	1	0.965	2.03151e-48	ENSMUSG00000041571	Selenow
1.11404e-198	1.40219	0.997	0.903	3.59668e-194	ENSMUSG00000028776	Tinagl1		0	1.22157	0.888	0.031	0	ENSMUSG00000046402	Rbp1		4.23636e-47	1.19319	0.992	0.692	1.36771e-42	ENSMUSG00000048583	Igf2
0	1.40141	0.906	0.01	0	ENSMUSG00000072944	Nup62cl		1.06674e-93	1.19628	0.976	0.778	3.44398e-89	ENSMUSG00000018593	Sparc		1.3724e-182	1.18015	0.939	0.045	4.4308e-178	ENSMUSG00000072944	Nup62cl
3.35978e-184	1.26112	0.969	0.302	1.0847e-179	ENSMUSG00000025608	Podxl		5.7528e-83	1.17926	0.996	0.982	1.85729e-78	ENSMUSG00000090137	Uba52		1.26632e-125	1.17888	0.894	0.088	4.0883e-121	ENSMUSG00000046402	Rbp1
1.10891e-237	1.19677	0.918	0.133	3.58013e-233	ENSMUSG00000032548	Slco2a1		1.05001e-113	1.16891	0.956	0.452	3.38995e-109	ENSMUSG00000025289	Prdx4		2.24561e-70	1.16957	0.962	0.347	7.24995e-66	ENSMUSG00000025608	Podxl
5.0376e-128	1.18358	1	0.954	1.62639e-123	ENSMUSG00000090137	Uba52		3.72879e-133	1.08193	1	0.999	1.20384e-128	ENSMUSG00000079641	Rpl39		2.83334e-57	1.14368	0.992	0.681	9.14745e-53	ENSMUSG00000020176	Grb10
9.86566e-107	1.15256	0.734	0.199	3.18513e-102	ENSMUSG00000000031	H19		1.25845e-101	1.01673	0.968	0.419	4.06291e-97	ENSMUSG00000020176	Grb10		4.4724e-100	1.1215	0.826	0.116	1.44391e-95	ENSMUSG00000030785	Cox6a2
8.32636e-160	1.10829	0.997	0.903	2.68817e-155	ENSMUSG00000022892	App		6.33651e-87	0.946188	0.972	0.587	2.04574e-82	ENSMUSG00000056612	Ppp1r14b		7.88846e-71	1.09611	1	1	2.54679e-66	ENSMUSG00000079641	Rpl39
2.1194e-248	1.10313	0.84	0.075	6.84248e-244	ENSMUSG00000072812	Ahnak2		2.90981e-81	0.946062	0.936	0.441	9.39432e-77	ENSMUSG00000021792	Prxl2a		3.44475e-76	1.08139	0.727	0.114	1.11214e-71	ENSMUSG00000040280	Ndufa4l2
7.51874e-165	1.07607	0.727	0.111	2.42743e-160	ENSMUSG00000028415	Spink4		6.03794e-88	0.934174	1	0.994	1.94935e-83	ENSMUSG00000032518	Rpsa		2.04929e-47	1.04657	1	0.955	6.61612e-43	ENSMUSG00000028776	Tinagl1
1.57803e-109	1.04366	0.743	0.206	5.09466e-105	ENSMUSG00000000184	Ccnd2		1.48705e-68	0.909532	0.964	0.568	4.80095e-64	ENSMUSG00000042834	Nrep		1.25247e-61	1.00703	0.992	0.993	4.04361e-57	ENSMUSG00000053332	Gas5
2.36688e-170	1.01577	0.808	0.148	7.64149e-166	ENSMUSG00000002265	Peg3		1.21126e-217	0.906942	0.697	0.068	3.91054e-213	ENSMUSG00000027239	Mdk		1.03487e-34	0.9786	0.97	0.824	3.34109e-30	ENSMUSG00000042306	S100a14
2.32235e-126	1.00288	0.997	0.783	7.49771e-122	ENSMUSG00000042306	S100a14		4.85313e-63	0.905973	0.964	0.724	1.56683e-58	ENSMUSG00000019943	Atp2b1		4.15136e-65	0.977062	1	1	1.34027e-60	ENSMUSG00000038900	Rpl12
1.12505e-253	0.996585	0.846	0.076	3.63221e-249	ENSMUSG00000022353	Mtss1		7.74126e-189	0.89992	0.251	0.003	2.49926e-184	ENSMUSG00000027483	Bpifa1		3.31134e-64	0.970747	1	1	1.06907e-59	ENSMUSG00000032518	Rpsa
2.02571e-207	0.992257	0.825	0.115	6.54002e-203	ENSMUSG00000060600	Eno3		4.9914e-43	0.892408	0.857	0.418	1.61147e-38	ENSMUSG00000049001	Ndnf		4.7505e-63	0.957303	1	1	1.5337e-58	ENSMUSG00000025362	Rps26
1.11081e-103	0.96367	0.94	0.404	3.58624e-99	ENSMUSG00000048583	Igf2		5.57196e-76	0.89034	0.996	0.953	1.79891e-71	ENSMUSG00000053332	Gas5		4.33368e-66	0.949501	1	1	1.39913e-61	ENSMUSG00000025967	Eef1b2
3.05569e-307	0.960814	0.774	0.003	9.86531e-303	ENSMUSG00000032038	St3gal4		1.91026e-69	0.85606	0.932	0.437	6.16729e-65	ENSMUSG00000057092	Fxyd3		1.21171e-104	0.940026	0.894	0.136	3.91201e-100	ENSMUSG00000060600	Eno3
3.23982e-108	0.958467	1	0.731	1.04597e-103	ENSMUSG00000041959	S100a10		4.55051e-196	0.842799	0.777	0.107	1.46913e-191	ENSMUSG00000116656	Gm49708		4.35941e-42	0.937097	0.992	0.793	1.40744e-37	ENSMUSG00000057092	Fxyd3
6.49593e-178	0.951605	0.998	0.996	2.09721e-173	ENSMUSG00000032518	Rpsa		7.76476e-99	0.83953	0.992	0.999	2.50685e-94	ENSMUSG00000062997	Rpl35		4.85553e-39	0.930731	1	0.843	1.56761e-34	ENSMUSG00000042834	Nrep
1.12361e-153	0.891374	0.928	0.257	3.62756e-149	ENSMUSG00000060802	B2m		1.26934e-21	0.838887	0.88	0.549	4.09806e-17	ENSMUSG00000059325	Hopx		7.67541e-114	0.919287	0.841	0.092	2.47801e-109	ENSMUSG00000032038	St3gal4
9.77604e-136	0.889521	0.938	0.292	3.15619e-131	ENSMUSG00000018417	Myo1b		4.77493e-94	0.836424	1	0.999	1.54159e-89	ENSMUSG00000038900	Rpl12		1.1764e-70	0.902642	0.78	0.135	3.798e-66	ENSMUSG00000027239	Mdk
7.94393e-222	0.873673	1	0.998	2.5647e-217	ENSMUSG00000079641	Rpl39		7.39867e-96	0.813785	0.996	1	2.38866e-91	ENSMUSG00000025362	Rps26		3.99661e-61	0.887029	1	0.999	1.2903e-56	ENSMUSG00000062997	Rpl35
1.47643e-115	0.845853	0.95	0.389	4.76664e-111	ENSMUSG00000056612	Ppp1r14b		3.9748e-99	0.813376	1	0.997	1.28326e-94	ENSMUSG00000044533	Rps2		4.22786e-64	0.87884	1	1	1.36497e-59	ENSMUSG00000079435	Rpl36a
5.62341e-141	0.831031	0.916	0.246	1.81552e-136	ENSMUSG00000000416	Cttnbp2		6.18398e-165	0.812285	0.892	0.183	1.9965e-160	ENSMUSG00000030282	Cmas		3.61433e-42	0.850854	1	0.959	1.16689e-37	ENSMUSG00000019943	Atp2b1
6.48868e-216	0.826798	1	0.997	2.09487e-211	ENSMUSG00000007892	Rplp1		1.27587e-57	0.810449	0.952	0.629	4.11914e-53	ENSMUSG00000028776	Tinagl1		2.0813e-38	0.835246	0.97	0.594	6.71947e-34	ENSMUSG00000021792	Prxl2a
2.28885e-120	0.815567	0.995	0.899	7.38955e-116	ENSMUSG00000053332	Gas5		1.23027e-71	0.809383	0.976	0.764	3.97193e-67	ENSMUSG00000031633	Slc25a4		1.0646e-49	0.832573	1	0.995	3.43707e-45	ENSMUSG00000057113	Npm1
2.22817e-160	0.783872	0.851	0.183	7.19365e-156	ENSMUSG00000030282	Cmas		4.63389e-98	0.799292	0.988	0.993	1.49605e-93	ENSMUSG00000025967	Eef1b2		2.52237e-21	0.831474	0.977	0.805	8.14346e-17	ENSMUSG00000029563	Foxp2
1.31786e-63	0.772833	0.976	0.757	4.2547e-59	ENSMUSG00000037664	Cdkn1c		0	0.774543	0.817	0.02	0	ENSMUSG00000072944	Nup62cl		9.61657e-70	0.81712	1	1	3.10471e-65	ENSMUSG00000007892	Rplp1
3.61766e-171	0.7714	1	0.997	1.16796e-166	ENSMUSG00000067274	Rplp0		4.49729e-108	0.761372	1	1	1.45195e-103	ENSMUSG00000067274	Rplp0		1.34944e-112	0.813284	0.568	0.015	4.35667e-108	ENSMUSG00000038791	Scgb3a2
2.52823e-156	0.768077	0.877	0.192	8.16239e-152	ENSMUSG00000003382	Etv3		9.48149e-60	0.754195	0.88	0.383	3.0611e-55	ENSMUSG00000001435	Col18a1		5.96072e-41	0.807493	0.977	0.755	1.92442e-36	ENSMUSG00000056612	Ppp1r14b
1.74721e-206	0.760354	0.626	0.025	5.64086e-202	ENSMUSG00000040612	Ildr2		3.09523e-80	0.753644	1	0.995	9.99296e-76	ENSMUSG00000023944	Hsp90ab1		1.72735e-55	0.796617	1	0.999	5.57673e-51	ENSMUSG00000044533	Rps2
3.05093e-163	0.759262	1	0.983	9.84993e-159	ENSMUSG00000079435	Rpl36a		2.51956e-54	0.750712	0.9	0.417	8.1344e-50	ENSMUSG00000001525	Tubb5		8.73888e-51	0.790071	0.977	0.448	2.82135e-46	ENSMUSG00000060802	B2m
1.63533e-146	0.757742	1	0.972	5.27967e-142	ENSMUSG00000025967	Eef1b2		0	0.733861	0.785	0.034	0	ENSMUSG00000039601	Rcan2		2.4591e-65	0.783379	1	1	7.9392e-61	ENSMUSG00000039001	Rps21
1.16244e-169	0.738665	1	0.995	gde1	ENSMUSG00000039001	Rps21		1.81335e-120	0.732305	0.996	1	5.8544e-116	ENSMUSG00000007892	Rplp1		3.37556e-12	0.781334	0.318	0.111	1.0898e-07	ENSMUSG00000028415	Spink4
8.71211e-150	0.723452	1	0.995	2.81271e-145	ENSMUSG00000062997	Rpl35		2.16884e-101	0.731751	1	1	7.00208e-97	ENSMUSG00000028081	Rps3a1		1.00069e-174	0.773312	0.697	0.004	3.23074e-170	ENSMUSG00000028730	Cfap57
4.64642e-116	0.709637	0.877	0.261	1.5001e-111	ENSMUSG00000047945	Marcksl1		1.28197e-42	0.731658	0.948	0.657	4.13884e-38	ENSMUSG00000007891	Ctsd		4.96178e-53	0.77104	0.917	0.319	1.60191e-48	ENSMUSG00000000416	Cttnbp2
1.91701e-235	0.696212	0.619	0.003	6.18906e-231	ENSMUSG00000030785	Cox6a2		7.16407e-57	0.729235	1	0.976	2.31292e-52	ENSMUSG00000057113	Npm1		1.33235e-34	0.758088	0.992	0.884	4.30149e-30	ENSMUSG00000086841	2410006H16Rik
5.52936e-124	0.691002	0.875	0.242	1.78515e-119	ENSMUSG00000023150	Ivns1abp		1.42104e-94	0.721131	0.996	0.997	4.58782e-90	ENSMUSG00000079435	Rpl36a		1.14869e-60	0.756023	1	1	3.70856e-56	ENSMUSG00000025508	Rplp2
9.78015e-143	0.690785	1	1	3.15752e-138	ENSMUSG00000025362	Rps26		1.76148e-51	0.714777	0.92	0.452	5.68693e-47	ENSMUSG00000048583	Igf2		1.10334e-60	0.751399	1	1	3.56213e-56	ENSMUSG00000067274	Rplp0
1.4962e-109	0.680005	0.913	0.294	4.83049e-105	ENSMUSG00000034573	Ptpn13		5.0271e-56	0.711572	0.789	0.308	1.623e-51	ENSMUSG00000042306	S100a14		2.92141e-34	0.742716	0.977	0.747	9.43177e-30	ENSMUSG00000035000	Dpp4
2.79222e-125	0.673476	1	0.995	9.01467e-121	ENSMUSG00000038900	Rpl12		8.64466e-59	0.710005	0.968	0.621	2.79093e-54	ENSMUSG00000070436	Serpinh1		1.46571e-60	0.740174	1	1	4.73204e-56	ENSMUSG00000090862	Rps13
4.5815e-170	0.668331	1	1	1.47914e-165	ENSMUSG00000037742	Eef1a1		6.35005e-63	0.706916	0.932	0.474	2.05011e-58	ENSMUSG00000050288	Fzd2		1.86422e-57	0.735353	1	0.999	6.01862e-53	ENSMUSG00000025794	Rpl14
1.87745e-111	0.667255	1	0.99	6.06135e-107	ENSMUSG00000044533	Rps2		7.95531e-62	0.706247	0.757	0.271	2.56837e-57	ENSMUSG00000002265	Peg3		6.62191e-25	0.729923	0.985	0.801	2.13788e-20	ENSMUSG00000041959	S100a10
3.72417e-245	0.65811	0.743	0.033	1.20235e-240	ENSMUSG00000029669	Tspan12		1.48548e-52	0.700918	0.916	0.459	4.79586e-48	ENSMUSG00000050071	Bex1		1.31805e-38	0.724129	0.955	0.553	4.25533e-34	ENSMUSG00000098234	Snhg6
1.58562e-73	0.656594	1	0.841	5.11918e-69	ENSMUSG00000009013	Dynll1		9.80032e-45	0.689223	0.996	0.794	3.16403e-40	ENSMUSG00000046434	Hnrnpa1		5.56588e-35	0.720137	0.97	0.6	1.79694e-30	ENSMUSG00000050071	Bex1
6.92899e-90	0.653103	0.83	0.283	2.23702e-85	ENSMUSG00000025810	Nrp1		7.92594e-29	0.683787	0.916	0.553	2.55889e-24	ENSMUSG00000029563	Foxp2		8.95353e-56	0.716735	1	1	2.89065e-51	ENSMUSG00000008668	Rps18
7.75304e-191	0.649794	0.75	0.078	2.50307e-186	ENSMUSG00000005968	Tuft1		1.01195e-96	0.682852	0.996	0.998	3.26708e-92	ENSMUSG00000025508	Rplp2		1.59304e-13	0.713533	0.871	0.701	5.14314e-09	ENSMUSG00000053093	Myh7
6.66347e-64	0.649054	0.94	0.47	2.1513e-59	ENSMUSG00000034687	Fras1		2.06917e-81	0.673018	0.996	0.999	6.68031e-77	ENSMUSG00000012848	Rps5		1.67578e-67	0.711372	0.818	0.181	5.41025e-63	ENSMUSG00000116656	Gm49708
4.51797e-197	0.647911	0.71	0.061	1.45863e-192	ENSMUSG00000028698	Pik3r3		2.79951e-55	0.671563	0.984	0.875	9.03822e-51	ENSMUSG00000022283	Pabpc1		4.91017e-60	0.709098	1	1	1.58525e-55	ENSMUSG00000028234	Rps20
4.27016e-82	0.647772	0.986	0.688	1.37862e-77	ENSMUSG00000071644	Eef1g		4.58188e-34	0.67055	0.741	0.355	1.47926e-29	ENSMUSG00000036256	Igfbp7		5.77301e-59	0.704748	1	1	1.86382e-54	ENSMUSG00000041841	Rpl37
2.61172e-83	0.639604	0.998	0.921	8.43194e-79	ENSMUSG00000026238	Ptma		2.0233e-75	0.668366	0.932	0.371	6.53223e-71	ENSMUSG00000033998	Kcnk1		2.03246e-56	0.700385	1	1	6.56178e-52	ENSMUSG00000012848	Rps5
3.45443e-67	0.63289	0.995	0.956	1.11526e-62	ENSMUSG00000079523	Tmsb10		2.48609e-82	0.665229	0.996	0.999	8.02635e-78	ENSMUSG00000090862	Rps13		4.74945e-36	0.698713	1	0.966	1.53336e-31	ENSMUSG00000022283	Pabpc1
1.05205e-79	0.632727	0.818	0.293	3.39656e-75	ENSMUSG00000112164	Gm19990		9.29412e-102	0.661724	1	1	3.00061e-97	ENSMUSG00000028234	Rps20		7.02446e-41	0.695236	1	0.998	2.26785e-36	ENSMUSG00000026238	Ptma
2.95441e-119	0.627369	1	0.988	9.53831e-115	ENSMUSG00000025794	Rpl14		1.02729e-103	0.659275	0.996	0.999	3.3166e-99	ENSMUSG00000039001	Rps21		5.78779e-60	0.684869	1	1	1.86859e-55	ENSMUSG00000028081	Rps3a1
5.02764e-61	0.619573	0.959	0.623	1.62317e-56	ENSMUSG00000086841	2410006H16Rik		3.34827e-43	0.659246	0.948	0.536	1.08099e-38	ENSMUSG00000076431	Sox4		4.12516e-20	0.683353	0.992	0.946	1.33181e-15	ENSMUSG00000049001	Ndnf
1.28968e-180	0.617908	0.612	0.036	4.16374e-176	ENSMUSG00000046402	Rbp1		2.4509e-26	0.656186	0.956	0.706	7.91272e-22	ENSMUSG00000037664	Cdkn1c		1.47997e-36	0.682462	0.955	0.588	4.77809e-32	ENSMUSG00000047945	Marcksl1
1.34073e-165	0.617264	1	0.999	4.32855e-161	ENSMUSG00000028234	Rps20		5.07219e-91	0.653207	0.996	0.999	1.63756e-86	ENSMUSG00000061477	Rps7		9.35252e-65	0.68099	1	1	3.01946e-60	ENSMUSG00000071415	Rpl23
4.60286e-54	0.610561	0.998	0.988	1.48603e-49	ENSMUSG00000048758	Rpl29		1.62297e-53	0.651865	0.873	0.374	5.23975e-49	ENSMUSG00000112164	Gm19990		1.20425e-67	0.679977	1	1	3.88793e-63	ENSMUSG00000037742	Eef1a1
1.3248e-137	0.592141	1	0.995	4.27713e-133	ENSMUSG00000025508	Rplp2		1.85347e-105	0.650316	1	1	5.98394e-101	ENSMUSG00000071415	Rpl23		1.84539e-32	0.676809	1	0.934	5.95785e-28	ENSMUSG00000074578	Zfas1
5.47282e-209	0.5915	0.636	0.025	1.7669e-204	ENSMUSG00000039405	Prss23		8.19643e-50	0.647816	0.964	0.56	2.64622e-45	ENSMUSG00000031353	Rbbp7		1.13307e-55	0.676142	1	1	3.65811e-51	ENSMUSG00000031320	Rps4x
2.25326e-134	0.58666	0.82	0.18	7.27465e-130	ENSMUSG00000029090	Adgra3		1.55289e-20	0.644666	0.988	0.916	5.01352e-16	ENSMUSG00000079523	Tmsb10		9.02846e-45	0.672079	1	0.999	2.91484e-40	ENSMUSG00000073702	Rpl31
5.34648e-72	-0.588317	1	0.992	1.72611e-67	ENSMUSG00000075706	Gpx4		1.82191e-70	0.643696	0.928	0.374	5.88205e-66	ENSMUSG00000098234	Snhg6		1.56223e-59	0.671018	1	1	5.04366e-55	ENSMUSG00000049517	Rps23
4.22732e-08	-0.5893	0.568	0.484	0.00136479	ENSMUSG00000029552	Tes		7.48466e-80	0.637773	1	1	2.41642e-75	ENSMUSG00000057841	Rpl32		1.96818e-62	0.669146	1	1	6.35426e-58	ENSMUSG00000090733	Rps27
5.63403e-33	-0.589727	0.046	0.275	1.81895e-28	ENSMUSG00000017007	Rbpjl		4.29135e-63	0.630208	1	0.997	1.38546e-58	ENSMUSG00000026238	Ptma		3.04881e-52	0.667751	1	1	9.84308e-48	ENSMUSG00000047215	Rpl9
2.18606e-07	-0.594524	0.693	0.535	0.00705769	ENSMUSG00000022865	Cxadr		1.4087e-216	0.62945	0.737	0.08	4.54799e-212	ENSMUSG00000025608	Podxl		7.47388e-36	0.666171	0.992	0.695	2.41294e-31	ENSMUSG00000031246	Sh3bgrl
2.83423e-55	-0.594947	0.979	0.916	9.15032e-51	ENSMUSG00000037072	Selenof		2.33657e-86	0.627979	1	1	7.54361e-82	ENSMUSG00000041841	Rpl37		6.65745e-41	0.665822	1	1	2.14936e-36	ENSMUSG00000009927	Rps25
9.69367e-34	-0.595335	0.947	0.783	3.1296e-29	ENSMUSG00000052681	Rap1b		2.00627e-79	0.62739	1	1	6.47723e-75	ENSMUSG00000057863	Rpl36		8.85909e-25	0.664791	0.992	0.975	2.86016e-20	ENSMUSG00000079523	Tmsb10
1.58688e-78	-0.596987	0.991	0.998	5.12323e-74	ENSMUSG00000064357	mt-Atp6		2.4546e-59	0.626347	0.92	0.414	7.92468e-55	ENSMUSG00000026479	Lamc2		4.98552e-58	0.662901	1	1	1.60957e-53	ENSMUSG00000030744	Rps3
1.59593e-08	-0.599908	0.539	0.484	0.000515247	ENSMUSG00000001943	Vsig2		0	0.625887	0.426	0.003	0	ENSMUSG00000022371	Col14a1		3.28012e-14	0.660765	0.955	0.713	1.05899e-09	ENSMUSG00000024598	Fbn2
1.1907e-21	-0.600696	0.89	0.695	3.84419e-17	ENSMUSG00000044279	Crb3		4.3528e-31	0.622456	0.964	0.746	1.4053e-26	ENSMUSG00000086841	2410006H16Rik		1.7871e-41	0.654586	1	0.963	5.76964e-37	ENSMUSG00000071644	Eef1g
7.41435e-46	-0.602203	0.985	0.973	2.39372e-41	ENSMUSG00000033060	Lmo7		1.49828e-76	0.62233	1	0.997	4.83721e-72	ENSMUSG00000031320	Rps4x		3.01218e-29	0.653171	0.962	0.634	9.72481e-25	ENSMUSG00000062127	Cttnbp2nl
2.12164e-28	-0.602501	0.091	0.302	6.84971e-24	ENSMUSG00000030711	Sult1a1		1.0889e-51	0.62174	0.773	0.302	3.51552e-47	ENSMUSG00000032265	Tent5a		6.98955e-39	0.652784	0.288	0.024	2.25658e-34	ENSMUSG00000030049	Gkn2
1.35292e-31	-0.603355	0.95	0.791	4.36791e-27	ENSMUSG00000031146	Plp2		1.28346e-84	0.620101	0.821	0.248	4.14364e-80	ENSMUSG00000032883	Acsl3		2.07549e-28	0.652342	0.985	0.912	6.70072e-24	ENSMUSG00000046434	Hnrnpa1
6.95427e-89	-0.604404	1	1	2.24519e-84	ENSMUSG00000029580	Actb		4.75748e-90	0.618554	0.996	0.999	1.53595e-85	ENSMUSG00000090733	Rps27		2.32282e-13	0.648799	0.992	1	7.49922e-09	ENSMUSG00000048758	Rpl29
2.44269e-27	-0.605651	0.878	0.728	7.88622e-23	ENSMUSG00000032051	Fdx1		1.85302e-35	0.611042	0.988	0.812	5.98248e-31	ENSMUSG00000074578	Zfas1		2.43988e-46	0.648161	0.886	0.352	7.87715e-42	ENSMUSG00000030282	Cmas
1.27911e-09	-0.606292	0.655	0.531	4.1296e-05	ENSMUSG00000001918	Slc1a5		9.57913e-89	0.607268	1	1	3.09262e-84	ENSMUSG00000037742	Eef1a1		6.39697e-62	0.644892	1	1	2.06526e-57	ENSMUSG00000057322	Rpl38
2.72139e-53	-0.614969	0.991	0.941	8.78599e-49	ENSMUSG00000023939	Mrpl14		1.20535e-26	0.605081	0.992	0.994	3.89147e-22	ENSMUSG00000048758	Rpl29		1.83486e-29	0.644352	0.939	0.597	5.92383e-25	ENSMUSG00000025289	Prdx4
1.32832e-33	-0.618351	0.925	0.779	4.28849e-29	ENSMUSG00000042312	S100a13		1.30557e-101	0.600478	0.797	0.189	4.21505e-97	ENSMUSG00000069662	Marcks		1.59002e-51	0.639529	1	1	5.13339e-47	ENSMUSG00000020460	Rps27a
6.95156e-12	-0.619113	0.36	0.403	2.24431e-07	ENSMUSG00000034006	Pqlc1		7.36403e-78	0.5964	1	1	2.37748e-73	ENSMUSG00000030744	Rps3		1.10581e-55	0.639314	1	1	3.57012e-51	ENSMUSG00000057863	Rpl36
8.08244e-29	-0.622366	0.923	0.907	2.60942e-24	ENSMUSG00000044217	Aqp5		6.71847e-71	0.594698	0.996	0.998	2.16906e-66	ENSMUSG00000008668	Rps18		2.12854e-58	0.639112	1	1	6.87198e-54	ENSMUSG00000061477	Rps7
3.89029e-120	-0.625252	1	0.997	1.25598e-115	ENSMUSG00000024661	Fth1		1.47146e-38	0.589947	0.996	0.99	4.75059e-34	ENSMUSG00000060143	Gm10076		1.70911e-33	0.637083	1	1	5.51786e-29	ENSMUSG00000061787	Rps17
2.14675e-39	-0.626177	0.015	0.269	6.93079e-35	ENSMUSG00000027857	Tshb		2.27321e-65	0.589637	0.996	0.999	7.33906e-61	ENSMUSG00000025794	Rpl14		8.72231e-19	0.635704	0.947	0.801	2.816e-14	ENSMUSG00000076431	Sox4
1.34826e-41	-0.628733	0.957	0.877	4.35285e-37	ENSMUSG00000028161	Ppp3ca		2.39868e-93	0.58752	0.996	0.999	7.74413e-89	ENSMUSG00000057322	Rpl38		4.15685e-43	0.63528	0.924	0.384	1.34204e-38	ENSMUSG00000003382	Etv3
5.00795e-22	-0.628789	0.849	0.685	1.61682e-17	ENSMUSG00000030120	Mlf2		3.60123e-35	-0.586777	0.968	0.928	1.16266e-30	ENSMUSG00000040731	Eif4h		3.11154e-38	0.633707	1	0.976	1.00456e-33	ENSMUSG00000057278	Snrpg
5.22188e-85	-0.630655	0.991	0.998	1.68588e-80	ENSMUSG00000064370	mt-Cytb		1.32865e-17	-0.592593	0.749	0.687	4.28955e-13	ENSMUSG00000047963	Stbd1		3.72013e-28	0.63249	0.811	0.382	1.20104e-23	ENSMUSG00000032265	Tent5a
5.42632e-24	-0.631458	0.861	0.713	1.75189e-19	ENSMUSG00000028843	Sh3bgrl3		1.98146e-13	-0.593202	0.661	0.66	6.39714e-09	ENSMUSG00000020205	Phlda1		3.09958e-55	0.627575	1	1	1.0007e-50	ENSMUSG00000057841	Rpl32
1.2412e-14	-0.634415	0.844	0.651	4.00721e-10	ENSMUSG00000017774	Myo1c		8.78172e-29	-0.597027	0.924	0.877	2.83518e-24	ENSMUSG00000031660	Brd7		8.34047e-33	0.626137	0.985	0.937	2.69272e-28	ENSMUSG00000031633	Slc25a4
1.26107e-07	-0.635748	0.235	0.29	0.00407135	ENSMUSG00000047281	Sfn		1.83922e-32	-0.601484	0.032	0.419	5.93792e-28	ENSMUSG00000030844	Rgs10		1.69563e-44	0.620986	1	0.999	5.47433e-40	ENSMUSG00000060036	Rpl3
2.53001e-50	-0.635889	0.973	0.883	8.16815e-46	ENSMUSG00000023010	Tmbim6		7.86972e-16	-0.615527	0.677	0.645	2.54074e-11	ENSMUSG00000066150	Slc31a1		9.14676e-24	0.620922	0.818	0.436	2.95303e-19	ENSMUSG00000002265	Peg3
2.91315e-14	-0.638321	0.326	0.402	9.40512e-10	ENSMUSG00000003283	Hck		1.87945e-08	-0.615993	0.741	0.75	0.000606781	ENSMUSG00000032554	Trf		2.67551e-25	0.602515	0.932	0.571	8.63788e-21	ENSMUSG00000034573	Ptpn13
4.76489e-24	-0.640233	0.846	0.676	1.53835e-19	ENSMUSG00000019659	Ccdc12		2.30091e-20	-0.625455	0.665	0.666	7.42848e-16	ENSMUSG00000022964	Tmem50b		6.06986e-54	0.600327	1	1	1.95965e-49	ENSMUSG00000046364	Rpl27a
1.6489e-08	-0.640641	0.647	0.53	0.000532347	ENSMUSG00000022389	Tef		1.14285e-15	-0.625593	0.713	0.672	3.68969e-11	ENSMUSG00000024052	Lpin2		1.21029e-08	0.593427	0.674	0.479	0.000390741	ENSMUSG00000000184	Ccnd2
1.4718e-43	-0.648541	0.925	0.828	4.7517e-39	ENSMUSG00000022090	Pdlim2		1.91463e-13	-0.627079	0.92	0.878	6.18137e-09	ENSMUSG00000097451	Rian		5.35085e-39	0.593304	0.902	0.403	1.72752e-34	ENSMUSG00000023150	Ivns1abp
4.00954e-54	-0.651768	0.952	0.872	1.29448e-49	ENSMUSG00000047843	Bri3		4.34568e-24	-0.62762	0.884	0.788	1.403e-19	ENSMUSG00000027602	Map1lc3a		1.10007e-31	0.590831	1	0.933	3.55158e-27	ENSMUSG00000090553	Snrpe
9.44692e-17	-0.653079	0.81	0.648	3.04994e-12	ENSMUSG00000063229	Ldha		6.90251e-16	-0.628192	0.538	0.592	2.22847e-11	ENSMUSG00000002900	Lamb1		2.66105e-23	0.587342	1	0.991	8.59119e-19	ENSMUSG00000022892	App
1.25119e-08	-0.654477	0.674	0.552	0.000403947	ENSMUSG00000028128	F3		2.17913e-22	-0.632152	0.785	0.73	7.03531e-18	ENSMUSG00000027186	Elf5		2.81869e-55	0.587158	1	1	9.10015e-51	ENSMUSG00000093674	Rpl41
1.43561e-15	-0.655652	0.77	0.648	4.63487e-11	ENSMUSG00000042784	Muc1		1.4792e-16	-0.639514	0.721	0.64	4.77558e-12	ENSMUSG00000040713	Creg1		6.09665e-44	0.586603	1	1	1.9683e-39	ENSMUSG00000028936	Rpl22
2.71755e-24	-0.664429	0.868	0.725	8.77362e-20	ENSMUSG00000052397	Ezr		3.61482e-35	-0.641229	0.956	0.984	1.16705e-30	ENSMUSG00000022636	Alcam		2.78985e-24	-0.585679	0.098	0.582	9.00701e-20	ENSMUSG00000034353	Ramp1
3.17048e-33	-0.665975	0.919	0.804	1.02359e-28	ENSMUSG00000030340	Scnn1a		1.70431e-19	-0.643799	0.012	0.268	5.50236e-15	ENSMUSG00000062778	Chia1		2.38382e-19	-0.587299	0.439	0.698	7.69616e-15	ENSMUSG00000062609	Kcnj15
1.49596e-24	-0.667623	0.837	0.694	4.82972e-20	ENSMUSG00000041736	Tspo		2.3571e-22	-0.647342	0.944	0.888	7.60991e-18	ENSMUSG00000056429	Tgoln1		4.90861e-16	-0.588568	0.977	0.971	1.58475e-11	ENSMUSG00000026701	Prdx6
1.59973e-64	-0.669946	0.988	0.939	5.16472e-60	ENSMUSG00000007815	Rhoa		1.73404e-18	-0.648106	0.677	0.689	5.59836e-14	ENSMUSG00000027562	Car2		1.09591e-18	-0.589684	0.992	0.988	3.53813e-14	ENSMUSG00000047844	Bex4
1.84877e-12	-0.673377	0.614	0.535	5.96874e-08	ENSMUSG00000017561	Crlf3		2.08741e-20	-0.649768	0.195	0.455	6.73919e-16	ENSMUSG00000024810	Il33		2.13209e-27	-0.590755	0.955	0.968	6.88346e-23	ENSMUSG00000031447	Lamp1
4.44859e-71	-0.673646	0.99	0.981	1.43623e-66	ENSMUSG00000046733	Gprc5a		4.42756e-18	-0.653334	0.438	0.565	1.42944e-13	ENSMUSG00000041301	Cftr		8.05079e-17	-0.593337	0.848	0.89	2.5992e-12	ENSMUSG00000029522	Pla2g1b
4.66449e-30	-0.680265	0.803	0.718	1.50593e-25	ENSMUSG00000006519	Cyba		9.01789e-28	-0.655064	0.873	0.775	2.91143e-23	ENSMUSG00000030934	Oat		5.45869e-19	-0.595519	0.492	0.706	1.76234e-14	ENSMUSG00000032540	Abhd5
8.94901e-12	-0.681124	0.715	0.574	2.88919e-07	ENSMUSG00000022863	Btg3		4.79105e-30	-0.661861	0.94	0.99	1.54679e-25	ENSMUSG00000040856	Dlk1		1.49732e-19	-0.600197	0.848	0.917	4.83411e-15	ENSMUSG00000028843	Sh3bgrl3
1.65201e-38	-0.684216	0.966	0.897	5.33351e-34	ENSMUSG00000031503	Col4a2		9.1569e-22	-0.665902	0.02	0.301	2.95631e-17	ENSMUSG00000064294	Aox3		5.21952e-17	-0.600826	0.75	0.84	1.68512e-12	ENSMUSG00000028967	Errfi1
1.35764e-39	-0.68541	0.937	0.824	4.38313e-35	ENSMUSG00000037712	Fermt2		6.32353e-43	-0.668332	0.956	0.932	2.04155e-38	ENSMUSG00000024121	Atp6v0c		2.0346e-23	-0.60246	0.886	0.939	6.56871e-19	ENSMUSG00000038412	Higd1a
8.50916e-59	-0.689298	0.976	0.921	2.74718e-54	ENSMUSG00000024048	Myl12a		1.15371e-30	-0.670451	0.9	0.867	3.72474e-26	ENSMUSG00000027187	Cat		1.22956e-24	-0.602473	0.341	0.701	3.96964e-20	ENSMUSG00000028699	Tspan1
2.00398e-88	-0.697697	0.995	0.982	6.46986e-84	ENSMUSG00000015093	Clic3		2.16991e-44	-0.675201	0.96	0.98	7.00557e-40	ENSMUSG00000024130	Abca3		1.23463e-18	-0.603119	0.553	0.735	3.98601e-14	ENSMUSG00000047250	Ptgs1
1.31045e-16	-0.697725	0.396	0.451	4.2308e-12	ENSMUSG00000050212	Eva1b		7.57331e-22	-0.678172	0.725	0.679	2.44504e-17	ENSMUSG00000068747	Sort1		3.05618e-19	-0.604765	0.924	0.95	9.86689e-15	ENSMUSG00000021453	Gadd45g
2.50163e-34	-0.699929	0.099	0.339	8.0765e-30	ENSMUSG00000020182	Ddc		2.18251e-21	-0.681744	0.61	0.657	7.04622e-17	ENSMUSG00000031661	Nkd1		1.04842e-20	-0.617217	0.773	0.835	3.38481e-16	ENSMUSG00000031770	Herpud1
6.92373e-49	-0.705853	0.938	0.848	2.23533e-44	ENSMUSG00000030516	Tjp1		2.18111e-56	-0.681751	0.98	0.988	7.04172e-52	ENSMUSG00000039105	Atp6v1g1		2.31038e-24	-0.617625	0.894	0.861	7.45905e-20	ENSMUSG00000021939	Ctsb
7.97072e-119	-0.708924	0.99	0.995	2.57335e-114	ENSMUSG00000032473	Cldn18		5.19927e-31	-0.682181	0.749	0.794	1.67858e-26	ENSMUSG00000051669	AU021092		1.4636e-22	-0.620481	0.992	0.975	4.72523e-18	ENSMUSG00000039952	Dag1
2.48091e-25	-0.720363	0.024	0.203	8.00962e-21	ENSMUSG00000021795	Sftpd		1.95387e-37	-0.683357	0.948	0.925	6.30807e-33	ENSMUSG00000033595	Lgi3		4.33247e-25	-0.62246	0.902	0.921	1.39874e-20	ENSMUSG00000052397	Ezr
9.81207e-23	-0.721323	0.266	0.409	3.16783e-18	ENSMUSG00000029449	Rhof		8.09567e-16	-0.686343	0.438	0.542	2.61369e-11	ENSMUSG00000026380	Tfcp2l1		3.53668e-21	-0.623798	0.856	0.875	1.14182e-16	ENSMUSG00000027803	Wwtr1
6.61364e-15	-0.726517	0.552	0.517	2.13521e-10	ENSMUSG00000025786	Zdhhc3		1.97274e-41	-0.686806	0.944	0.917	6.36899e-37	ENSMUSG00000030654	Arl6ip1		1.88443e-20	-0.626849	0.614	0.792	6.08388e-16	ENSMUSG00000026421	Csrp1
1.07633e-28	-0.726656	0.17	0.37	3.47492e-24	ENSMUSG00000054728	Phactr1		3.31383e-13	-0.687431	0.53	0.545	1.06987e-08	ENSMUSG00000032640	Chsy1		1.01569e-17	-0.626863	0.561	0.743	3.27917e-13	ENSMUSG00000027858	Tspan2
2.16582e-21	-0.727789	0.702	0.668	6.99235e-17	ENSMUSG00000058297	Spock2		2.50522e-28	-0.688024	0.912	0.84	8.08811e-24	ENSMUSG00000069601	Ank3		1.44174e-21	-0.633659	0.75	0.805	4.65465e-17	ENSMUSG00000068747	Sort1
8.9323e-48	-0.728982	0.892	0.765	2.88379e-43	ENSMUSG00000024953	Prdx5		3.14274e-20	-0.691981	0.02	0.285	1.01463e-15	ENSMUSG00000002588	Pon1		1.62412e-25	-0.655811	0.152	0.606	5.24347e-21	ENSMUSG00000029134	Plb1
2.75464e-19	-0.734309	0.631	0.572	8.89337e-15	ENSMUSG00000019920	Lims1		4.40819e-39	-0.695493	0.944	0.921	1.42319e-34	ENSMUSG00000033295	Ptprf		7.38888e-19	-0.657026	0	0.406	2.3855e-14	ENSMUSG00000031722	Hp
1.06052e-117	-0.734527	0.995	0.992	3.42389e-113	ENSMUSG00000068523	Gng5		4.38521e-25	-0.696253	0.733	0.728	1.41576e-20	ENSMUSG00000031770	Herpud1		7.32739e-21	-0.657292	0.697	0.829	2.36565e-16	ENSMUSG00000056492	Adgrf5
4.67609e-30	-0.734545	0.823	0.713	1.50968e-25	ENSMUSG00000031660	Brd7		1.92026e-20	-0.699418	0.614	0.64	6.19956e-16	ENSMUSG00000040693	Slco4c1		3.70512e-30	-0.657423	0.098	0.625	1.1962e-25	ENSMUSG00000026249	Serpine2
2.875e-41	-0.735413	0.921	0.788	9.28194e-37	ENSMUSG00000027803	Wwtr1		1.74965e-47	-0.708189	0.968	1	5.64875e-43	ENSMUSG00000032359	Ctsh		2.07695e-20	-0.660519	0.879	0.893	6.70544e-16	ENSMUSG00000022048	Dpysl2
1.5629e-38	-0.736854	0.321	0.709	5.04582e-34	ENSMUSG00000086503	Xist		2.13614e-31	-0.712019	0.841	0.809	6.89651e-27	ENSMUSG00000075420	Smim6		3.1706e-19	-0.664053	0.682	0.865	1.02363e-14	ENSMUSG00000013089	Etv5
1.84324e-58	-0.737295	0.959	0.866	5.95089e-54	ENSMUSG00000024538	Ppic		3.47857e-30	-0.712283	0.892	0.829	1.12306e-25	ENSMUSG00000035093	Secisbp2l		1.50762e-21	-0.673495	0.773	0.853	4.86735e-17	ENSMUSG00000064373	Selenop
6.30083e-17	-0.738103	0.868	0.739	2.03422e-12	ENSMUSG00000092274	Neat1		5.68106e-26	-0.722137	0.749	0.735	1.83413e-21	ENSMUSG00000053897	Slc39a8		5.0944e-28	-0.674411	0.917	0.928	1.64473e-23	ENSMUSG00000047040	Prr15l
1.4238e-19	-0.738936	0.722	0.616	4.59673e-15	ENSMUSG00000027639	Samhd1		9.2194e-31	-0.723478	0.048	0.413	2.97648e-26	ENSMUSG00000024164	C3		1.58113e-19	-0.684303	0.258	0.615	5.10468e-15	ENSMUSG00000058297	Spock2
3.86418e-68	-0.748383	0.991	0.959	1.24755e-63	ENSMUSG00000029484	Anxa3		1.86003e-37	-0.731305	0.112	0.505	6.00509e-33	ENSMUSG00000026249	Serpine2		2.31963e-16	-0.687108	1	0.989	7.48892e-12	ENSMUSG00000021057	Akap5
2.40214e-60	-0.749715	0.99	0.977	7.75529e-56	ENSMUSG00000025203	Scd2		1.37877e-33	-0.734149	0.928	0.952	4.45137e-29	ENSMUSG00000029829	Tmem213		6.48758e-27	-0.689198	0.189	0.645	2.09452e-22	ENSMUSG00000024924	Vldlr
1.69997e-26	-0.750761	0.762	0.673	5.48835e-22	ENSMUSG00000039239	Tgfb2		1.27065e-39	-0.737724	0.92	0.854	4.10228e-35	ENSMUSG00000028127	Abcd3		5.69485e-19	-0.689903	0.871	0.908	1.83858e-14	ENSMUSG00000039910	Cited2
1.19869e-29	-0.752401	0.858	0.761	3.86996e-25	ENSMUSG00000076441	Ass1		8.92804e-20	-0.73785	0.526	0.591	2.88242e-15	ENSMUSG00000046447	Camk2n1		5.57654e-23	-0.690284	0.78	0.902	1.80039e-18	ENSMUSG00000024659	Anxa1
1.09415e-52	-0.752944	0.952	0.856	3.53246e-48	ENSMUSG00000042682	Selenok		5.1285e-28	-0.743545	0.179	0.487	1.65574e-23	ENSMUSG00000026131	Dst		2.20126e-22	-0.696543	0.917	0.96	7.10677e-18	ENSMUSG00000031503	Col4a2
1.75438e-65	-0.759536	0.957	0.864	5.66401e-61	ENSMUSG00000008601	Rab25		8.28923e-28	-0.751548	0.602	0.667	2.67618e-23	ENSMUSG00000029426	Scarb2		2.03385e-24	-0.697848	0.53	0.757	6.56629e-20	ENSMUSG00000022964	Tmem50b
8.16227e-20	-0.765507	0.623	0.567	2.63519e-15	ENSMUSG00000055447	Cd47		1.52753e-38	-0.755314	0.012	0.444	4.93161e-34	ENSMUSG00000027530	Fabp12		1.52321e-21	-0.698862	0.992	0.972	4.9177e-17	ENSMUSG00000068874	Selenbp1
1.68466e-20	-0.774937	0.604	0.562	5.43891e-16	ENSMUSG00000022656	Nectin3		6.05159e-24	-0.764463	0.558	0.647	1.95376e-19	ENSMUSG00000045294	Insig1		6.97894e-24	-0.705332	0.538	0.773	2.25315e-19	ENSMUSG00000024052	Lpin2
8.29734e-60	-0.77619	0.938	0.876	2.6788e-55	ENSMUSG00000063856	Gpx1		1.63628e-62	-0.765636	0.956	0.964	5.28272e-58	ENSMUSG00000023010	Tmbim6		1.16012e-30	-0.708594	0.939	0.957	3.74546e-26	ENSMUSG00000040731	Eif4h
4.03697e-55	-0.777873	0.954	0.892	1.30334e-50	ENSMUSG00000026576	Atp1b1		2.24795e-35	-0.768245	0.104	0.486	7.25749e-31	ENSMUSG00000034353	Ramp1		2.06339e-31	-0.711221	0.947	0.967	6.66165e-27	ENSMUSG00000041012	Cmtm8
5.78557e-19	-0.779347	0.605	0.555	1.86787e-14	ENSMUSG00000024640	Psat1		1.09395e-98	-0.778477	0.992	1	3.53182e-94	ENSMUSG00000021242	Npc2		6.86734e-27	-0.714715	0.72	0.827	2.21712e-22	ENSMUSG00000030934	Oat
6.87125e-23	-0.783079	0.034	0.203	2.21838e-18	ENSMUSG00000020475	Pgam2		4.04999e-39	-0.78023	0.849	0.789	1.30754e-34	ENSMUSG00000021939	Ctsb		1.22483e-19	-0.717437	0.78	0.861	3.95435e-15	ENSMUSG00000030340	Scnn1a
3.08599e-67	-0.783721	0.978	0.888	9.96313e-63	ENSMUSG00000034868	Myl12b		9.18024e-30	-0.788848	0.279	0.542	2.96384e-25	ENSMUSG00000021187	Tc2n		2.01284e-32	-0.72941	0.939	0.963	6.49844e-28	ENSMUSG00000031660	Brd7
1.85737e-68	-0.788393	0.973	0.941	5.99652e-64	ENSMUSG00000040998	Npnt		1.68337e-26	-0.795985	0.602	0.656	5.43475e-22	ENSMUSG00000016995	Matn4		2.47251e-36	-0.730249	0.992	0.969	7.9825e-32	ENSMUSG00000024121	Atp6v0c
6.46909e-36	-0.790837	0.78	0.685	2.08855e-31	ENSMUSG00000023460	Rab12		6.82529e-10	-0.799366	0.41	0.517	2.20355e-05	ENSMUSG00000040564	Apoc1		2.17138e-32	-0.730564	0.955	0.97	7.01031e-28	ENSMUSG00000063856	Gpx1
2.44517e-25	-0.791972	0.28	0.431	7.89425e-21	ENSMUSG00000068323	Slc4a5		1.57953e-19	-0.803462	0.546	0.717	5.0995e-15	ENSMUSG00000026822	Lcn2		1.55213e-18	-0.732355	0.477	0.745	5.01106e-14	ENSMUSG00000041261	Car8
9.61175e-25	-0.795006	0.7	0.64	3.10316e-20	ENSMUSG00000025790	Slco3a1		4.31312e-45	-0.809572	0.976	0.957	1.39249e-40	ENSMUSG00000028603	Scp2		2.0683e-28	-0.73449	0.886	0.898	6.67751e-24	ENSMUSG00000028127	Abcd3
7.7554e-30	-0.807367	0.719	0.669	2.50383e-25	ENSMUSG00000027858	Tspan2		3.81441e-73	-0.811191	0.98	0.984	1.23148e-68	ENSMUSG00000047843	Bri3		3.60705e-28	-0.734878	0.265	0.685	1.16454e-23	ENSMUSG00000040693	Slco4c1
1.88029e-54	-0.814149	0.033	0.365	6.07052e-50	ENSMUSG00000032357	Tinag		3.25712e-30	-0.827139	0.291	0.771	1.05156e-25	ENSMUSG00000086503	Xist		3.60479e-47	-0.753276	1	1	1.16381e-42	ENSMUSG00000021242	Npc2
1.49563e-21	-0.81515	0.59	0.567	4.82864e-17	ENSMUSG00000048373	Fgfbp1		1.20942e-44	-0.827561	0.952	0.954	3.90462e-40	ENSMUSG00000026600	Soat1		6.73151e-29	-0.753408	0.386	0.749	2.17327e-24	ENSMUSG00000045294	Insig1
4.42093e-73	-0.819509	0.981	0.941	1.4273e-68	ENSMUSG00000039952	Dag1		6.26306e-46	-0.836324	0.92	0.918	2.02203e-41	ENSMUSG00000037685	Atp8a1		4.38782e-33	-0.757937	0.136	0.671	1.41661e-28	ENSMUSG00000002769	Gnmt
2.23079e-19	-0.82038	0.611	0.562	7.20211e-15	ENSMUSG00000042359	Osbpl6		1.09763e-49	-0.838095	0.928	0.954	3.54368e-45	ENSMUSG00000029186	Pi4k2b		4.0328e-31	-0.759809	0.265	0.729	1.30199e-26	ENSMUSG00000032380	Dapk2
1.43417e-54	-0.821308	0.973	0.939	4.63021e-50	ENSMUSG00000031502	Col4a1		1.3872e-14	-0.84344	0.223	0.409	4.47858e-10	ENSMUSG00000024610	Cd74		4.61374e-44	-0.760302	0.992	0.993	1.48955e-39	ENSMUSG00000023010	Tmbim6
2.52318e-57	-0.855599	0.051	0.399	8.1461e-53	ENSMUSG00000027669	Gnb4		1.66789e-63	-0.844823	0.968	0.924	5.38478e-59	ENSMUSG00000024012	Mtch1		5.57787e-22	-0.762354	0.72	0.86	1.80082e-17	ENSMUSG00000004655	Aqp1
8.90727e-56	-0.858493	0.966	0.912	2.87571e-51	ENSMUSG00000067158	Col4a4		1.41146e-68	-0.850481	0.964	0.969	4.5569e-64	ENSMUSG00000017009	Sdc4		9.04375e-31	-0.76246	0.985	0.995	2.91977e-26	ENSMUSG00000029829	Tmem213
1.22122e-39	-0.866513	0.83	0.766	3.9427e-35	ENSMUSG00000021453	Gadd45g		5.7976e-36	-0.852593	0.801	0.772	1.87175e-31	ENSMUSG00000024413	Npc1		6.25894e-26	-0.762944	0.826	0.889	2.0207e-21	ENSMUSG00000027187	Cat
2.22768e-19	-0.879531	0.329	0.444	7.19206e-15	ENSMUSG00000031765	Mt1		5.72084e-63	-0.860603	0.976	0.984	1.84697e-58	ENSMUSG00000026385	Dbi		2.56677e-18	-0.764112	0.871	0.909	8.28681e-14	ENSMUSG00000007655	Cav1
4.43421e-65	-0.879544	0.988	0.93	1.43159e-60	ENSMUSG00000026701	Prdx6		4.43226e-69	-0.864381	0.968	0.996	1.43096e-64	ENSMUSG00000021608	Lpcat1		2.69655e-24	-0.7746	0.795	0.838	8.70582e-20	ENSMUSG00000031838	Ifi30
1.41834e-61	-0.890248	0.806	0.809	4.5791e-57	ENSMUSG00000024659	Anxa1		7.28673e-51	-0.872755	0.857	0.865	2.35252e-46	ENSMUSG00000047040	Prr15l		2.85893e-40	-0.785099	0.97	0.975	9.23006e-36	ENSMUSG00000024012	Mtch1
1.71528e-43	-0.91594	0.136	0.417	5.53778e-39	ENSMUSG00000029641	Rasl11a		3.56986e-115	-0.87762	0.968	0.999	1.15253e-110	ENSMUSG00000022097	Sftpc		6.1997e-31	-0.785485	0.182	0.685	2.00157e-26	ENSMUSG00000029641	Rasl11a
2.55706e-33	-0.920551	0.22	0.429	8.25546e-29	ENSMUSG00000021835	Bmp4		5.9782e-38	-0.886419	0.203	0.556	1.93006e-33	ENSMUSG00000002769	Gnmt		9.33476e-27	-0.7864	0.841	0.888	3.01373e-22	ENSMUSG00000035093	Secisbp2l
3.97131e-45	-0.935121	0.794	0.727	1.28214e-40	ENSMUSG00000041058	Wwp1		3.81568e-48	-0.894793	0.88	0.88	1.23189e-43	ENSMUSG00000063856	Gpx1		7.51452e-29	-0.788662	0.894	0.949	2.42606e-24	ENSMUSG00000079659	Tmem243
1.51791e-35	-0.948568	0.4	0.537	4.90057e-31	ENSMUSG00000031661	Nkd1		4.16268e-37	-0.895243	0.426	0.651	1.34392e-32	ENSMUSG00000017007	Rbpjl		1.60132e-14	-0.789834	0.205	0.498	5.16987e-10	ENSMUSG00000024610	Cd74
3.31684e-43	-0.950715	0.746	0.69	1.07084e-38	ENSMUSG00000074259	Gramd2		6.14208e-43	-0.905638	0.211	0.592	1.98297e-38	ENSMUSG00000028699	Tspan1		3.74811e-26	-0.791748	0.705	0.831	1.21008e-21	ENSMUSG00000024511	Rab27b
1.89907e-37	-0.955797	0.346	0.515	6.13115e-33	ENSMUSG00000047250	Ptgs1		3.03693e-42	-0.926049	0.781	0.804	9.80474e-38	ENSMUSG00000024511	Rab27b		8.26935e-28	-0.797696	0.614	0.823	2.66976e-23	ENSMUSG00000024413	Npc1
5.07591e-44	-0.957595	0.655	0.67	1.63876e-39	ENSMUSG00000075410	Prcd		4.31979e-32	-0.967498	0.837	0.919	1.39464e-27	ENSMUSG00000040808	S100g		1.34107e-28	-0.79925	0.962	0.986	4.32964e-24	ENSMUSG00000031502	Col4a1
1.8255e-34	-0.958701	0.492	0.573	5.89362e-30	ENSMUSG00000007888	Crlf1		3.4349e-41	-0.986067	0.008	0.466	1.10896e-36	ENSMUSG00000031722	Hp		6.97982e-33	-0.805594	0.932	0.974	2.25344e-28	ENSMUSG00000060032	H2afj
7.93719e-82	-0.959264	0.926	0.866	2.56252e-77	ENSMUSG00000040151	Hs2st1		7.12886e-28	-1.00322	0.143	0.461	2.30155e-23	ENSMUSG00000046804	Phgr1		4.93602e-33	-0.806351	0.871	0.912	1.59359e-28	ENSMUSG00000027602	Map1lc3a
1.89777e-67	-0.961361	0.899	0.865	6.12695e-63	ENSMUSG00000004655	Aqp1		1.30595e-81	-1.0061	0.948	0.987	4.21625e-77	ENSMUSG00000026576	Atp1b1		9.77094e-40	-0.810393	0.932	0.946	3.15455e-35	ENSMUSG00000024953	Prdx5
6.65583e-37	-0.963788	0.571	0.621	2.14883e-32	ENSMUSG00000026421	Csrp1		4.71021e-34	-1.01978	0.785	0.878	1.52069e-29	ENSMUSG00000031765	Mt1		4.96102e-30	-0.811291	0.765	0.89	1.60166e-25	ENSMUSG00000075410	Prcd
3.65209e-59	-0.965011	0.84	0.766	1.17908e-54	ENSMUSG00000027712	Anxa5		1.60687e-21	-1.02964	0.295	0.524	5.18777e-17	ENSMUSG00000055561	Spink5		3.19345e-47	-0.815869	1	0.995	1.031e-42	ENSMUSG00000039105	Atp6v1g1
4.42157e-39	-0.966412	0.654	0.702	1.4275e-34	ENSMUSG00000006360	Crip1		2.45295e-54	-1.04519	0.303	0.697	7.91935e-50	ENSMUSG00000032357	Tinag		4.19717e-37	-0.818448	0.985	0.983	1.35506e-32	ENSMUSG00000026385	Dbi
2.74677e-50	-0.995742	0.544	0.656	8.86794e-46	ENSMUSG00000032380	Dapk2		2.45282e-53	-1.04546	0.861	0.841	7.91891e-49	ENSMUSG00000031838	Ifi30		2.68485e-31	-0.83821	0.848	0.935	8.66803e-27	ENSMUSG00000025786	Zdhhc3
3.57933e-68	-1.04912	0.01	0.402	1.15559e-63	ENSMUSG00000028348	Cavin4		1.84607e-45	-1.06594	0.729	0.781	5.96004e-41	ENSMUSG00000024978	Gpam		1.51791e-14	-0.846876	0.902	0.905	4.90056e-10	ENSMUSG00000097451	Rian
2.93645e-140	-1.06733	0.991	0.998	9.48033e-136	ENSMUSG00000021057	Akap5		2.65479e-73	-1.07502	0.936	0.924	8.571e-69	ENSMUSG00000063229	Ldha		3.91331e-35	-0.851755	0.924	0.963	1.26341e-30	ENSMUSG00000037685	Atp8a1
2.93531e-45	-1.06771	0.237	0.492	9.47664e-41	ENSMUSG00000074217	2210011C24Rik		8.04383e-57	-1.08245	0.757	0.829	2.59695e-52	ENSMUSG00000039450	Dcxr		1.16919e-40	-0.856498	0.962	0.986	3.77474e-36	ENSMUSG00000017009	Sdc4
2.48626e-56	-1.10359	0.738	0.774	8.02689e-52	ENSMUSG00000038729	Pakap		7.07443e-71	-1.08616	0.876	0.902	2.28398e-66	ENSMUSG00000042784	Muc1		5.0819e-34	-0.856504	0.909	0.952	1.64069e-29	ENSMUSG00000033595	Lgi3
4.49004e-64	-1.12121	0.209	0.544	1.44961e-59	ENSMUSG00000027562	Car2		2.45419e-64	-1.08736	0.769	0.846	7.92335e-60	ENSMUSG00000041736	Tspo		4.80393e-29	-0.860108	0.78	0.887	1.55095e-24	ENSMUSG00000069601	Ank3
4.0364e-80	-1.12395	0.89	0.839	1.30315e-75	ENSMUSG00000028583	Pdpn		1.4436e-76	-1.09586	0.912	0.953	4.66066e-72	ENSMUSG00000000402	Egfl6		3.38911e-30	-0.866354	0.682	0.872	1.09417e-25	ENSMUSG00000020027	Socs2
5.22461e-142	-1.1252	0.993	0.979	1.68676e-137	ENSMUSG00000029829	Tmem213		3.35345e-61	-1.16227	0.474	0.767	1.08266e-56	ENSMUSG00000020566	Atp6v1c2		2.56476e-21	-0.866918	0.932	0.931	8.28034e-17	ENSMUSG00000045954	Cavin2
7.57708e-102	-1.19508	0.913	0.859	2.44626e-97	ENSMUSG00000022048	Dpysl2		1.76247e-60	-1.18367	0.908	0.909	5.69015e-56	ENSMUSG00000008035	Mid1ip1		9.50305e-31	-0.871381	0.758	0.873	3.06806e-26	ENSMUSG00000039450	Dcxr
5.49873e-76	-1.27599	0.18	0.559	1.77526e-71	ENSMUSG00000029134	Plb1		1.52544e-40	-1.20049	0.821	0.832	4.92489e-36	ENSMUSG00000092274	Neat1		1.23245e-32	-0.876075	0.379	0.763	3.97896e-28	ENSMUSG00000017007	Rbpjl
2.77185e-177	-1.27755	0.983	0.989	8.94892e-173	ENSMUSG00000006356	Crip2		1.43669e-79	-1.20163	0.948	0.953	4.63834e-75	ENSMUSG00000025153	Fasn		1.14159e-16	-0.880887	0.182	0.525	3.68563e-12	ENSMUSG00000040564	Apoc1
3.20922e-114	-1.27974	0.959	0.943	1.0361e-109	ENSMUSG00000068874	Selenbp1		9.4328e-81	-1.24008	0.873	0.997	3.04538e-76	ENSMUSG00000002204	Napsa		1.33625e-30	-0.883996	0.568	0.866	4.31408e-26	ENSMUSG00000031278	Acsl4
3.31328e-91	-1.33671	0.17	0.604	1.06969e-86	ENSMUSG00000016995	Matn4		4.12186e-36	-1.24582	0.04	0.455	1.33074e-31	ENSMUSG00000022893	Adamts1		3.54904e-23	-0.905687	0.023	0.496	1.14581e-18	ENSMUSG00000022893	Adamts1
2.77757e-93	-1.34781	0.758	0.811	8.96738e-89	ENSMUSG00000021186	Fbln5		1.96441e-90	-1.2595	0.968	0.995	6.34209e-86	ENSMUSG00000025203	Scd2		1.9683e-23	-0.907657	0.114	0.563	6.35466e-19	ENSMUSG00000055561	Spink5
7.33972e-140	-1.36333	0.914	0.966	2.36963e-135	ENSMUSG00000023046	Igfbp6		3.1922e-62	-1.31296	0.55	0.83	1.0306e-57	ENSMUSG00000021876	Rnase4		5.27822e-34	-0.907905	0.598	0.852	1.70407e-29	ENSMUSG00000053897	Slc39a8
5.55363e-68	-1.44719	0.156	0.523	1.79299e-63	ENSMUSG00000046804	Phgr1		2.16425e-52	-1.31772	0.243	0.693	6.98727e-48	ENSMUSG00000020241	Col6a2		4.67233e-37	-0.912842	0.955	0.993	1.50846e-32	ENSMUSG00000040653	Ppp1r14c
1.38591e-120	-1.50083	0.702	0.85	4.47441e-116	ENSMUSG00000018217	Pmp22		4.60386e-35	-1.35579	0.072	0.475	1.48635e-30	ENSMUSG00000030717	Nupr1		3.43812e-30	-0.91777	0.689	0.821	1.11e-25	ENSMUSG00000024978	Gpam
3.22602e-140	-1.60136	0.768	0.865	1.04152e-135	ENSMUSG00000033917	Gde1		7.26467e-105	-1.4109	0.932	0.998	2.3454e-100	ENSMUSG00000029188	Slc34a2		1.44798e-24	-0.92716	0.273	0.873	4.6748e-20	ENSMUSG00000086503	Xist
3.02469e-162	-1.62115	0.942	0.959	9.76522e-158	ENSMUSG00000045954	Cavin2		2.31075e-110	-1.465	0.88	0.992	7.46026e-106	ENSMUSG00000041247	Lamp3		6.08603e-29	-0.93487	0.871	0.914	1.96487e-24	ENSMUSG00000056429	Tgoln1
4.16145e-144	-1.64699	0.931	0.948	1.34352e-139	ENSMUSG00000022018	Rgcc		5.47101e-93	-1.51597	0.554	0.871	1.76631e-88	ENSMUSG00000033917	Gde1		1.17707e-38	-0.937965	0.523	0.831	3.80018e-34	ENSMUSG00000031661	Nkd1
1.6574e-97	-1.69893	0.256	0.665	5.35091e-93	ENSMUSG00000002204	Napsa		2.09855e-64	-1.63186	0.215	0.736	6.77517e-60	ENSMUSG00000001119	Col6a1		9.44641e-21	-0.938408	0.985	0.991	3.04977e-16	ENSMUSG00000021268	Meg3
3.59312e-243	-2.62556	0.909	0.993	1.16004e-238	ENSMUSG00000032359	Ctsh		2.2392e-84	-1.87451	0.737	0.918	7.22924e-80	ENSMUSG00000042750	Bex2		1.07353e-53	-0.939252	0.977	0.993	3.46588e-49	ENSMUSG00000047843	Bri3
								1.15422e-71	-1.94835	0.625	0.909	3.7264e-67	ENSMUSG00000021795	Sftpd		4.74303e-23	-0.94294	0.508	0.757	1.53129e-18	ENSMUSG00000038729	Pakap
								5.09745e-114	-2.03647	0.892	0.997	1.64571e-109	ENSMUSG00000029375	Cxcl15		1.03798e-36	-0.949143	0.568	0.85	3.3511e-32	ENSMUSG00000027562	Car2
								1.37467e-131	-2.22232	0.924	0.995	4.43812e-127	ENSMUSG00000027533	Fabp5		5.26033e-12	-0.97631	0.167	0.532	1.6983e-07	ENSMUSG00000069516	Lyz2
								1.78354e-57	-2.27653	0.072	0.611	5.75815e-53	ENSMUSG00000025150	Cbr2		1.01004e-44	-0.979002	0.818	0.927	3.2609e-40	ENSMUSG00000041736	Tspo
								1.12016e-93	-2.60224	0.637	0.911	3.61642e-89	ENSMUSG00000064246	Chil1		1.57665e-38	-0.989003	0.955	0.96	5.09022e-34	ENSMUSG00000028603	Scp2
								2.81086e-112	-2.75286	0.299	0.904	9.07487e-108	ENSMUSG00000026874	Hc		2.43447e-22	-0.995011	0.03	0.489	7.85968e-18	ENSMUSG00000030717	Nupr1
								4.69693e-131	-3.13121	0.566	0.975	1.5164e-126	ENSMUSG00000037071	Scd1		1.97894e-34	-1.0002	0.439	0.818	6.38901e-30	ENSMUSG00000021186	Fbln5
								3.29964e-95	-4.03826	0.311	0.861	1.06529e-90	ENSMUSG00000061100	Retnla		2.31674e-45	-1.00575	0.909	0.959	7.47959e-41	ENSMUSG00000042784	Muc1
																1.53894e-41	-1.01459	0.197	0.773	4.96848e-37	ENSMUSG00000020566	Atp6v1c2
																1.63171e-31	-1.0263	0.553	0.915	5.26797e-27	ENSMUSG00000002944	Cd36
																7.45324e-47	-1.03751	0.212	0.813	2.40628e-42	ENSMUSG00000032357	Tinag
																7.1248e-43	-1.05575	0.462	0.872	2.30024e-38	ENSMUSG00000016995	Matn4
																2.54308e-49	-1.06442	0.894	0.959	8.21033e-45	ENSMUSG00000063229	Ldha
																3.51898e-23	-1.0657	0.614	0.852	1.1361e-18	ENSMUSG00000044217	Aqp5
																5.5755e-53	-1.06703	0.97	0.995	1.80005e-48	ENSMUSG00000026576	Atp1b1
																1.64354e-29	-1.08307	0.818	0.921	5.30618e-25	ENSMUSG00000092274	Neat1
																9.53361e-47	-1.11963	0.818	0.98	3.07793e-42	ENSMUSG00000020057	Dram1
																2.29571e-23	-1.12531	0.75	0.881	7.41171e-19	ENSMUSG00000031765	Mt1
																9.97153e-36	-1.13993	0.864	0.955	3.21931e-31	ENSMUSG00000023046	Igfbp6
																1.45846e-36	-1.15929	0.136	0.703	4.70864e-32	ENSMUSG00000046804	Phgr1
																2.27542e-38	-1.16169	0.871	0.943	7.34618e-34	ENSMUSG00000026600	Soat1
																5.56853e-50	-1.1647	0.955	0.993	1.7978e-45	ENSMUSG00000006356	Crip2
																7.65785e-43	-1.17741	0.28	0.817	2.47234e-38	ENSMUSG00000018217	Pmp22
																3.8507e-53	-1.18243	0.992	0.997	1.2432e-48	ENSMUSG00000025203	Scd2
																1.18152e-41	-1.19797	0.803	0.929	3.81453e-37	ENSMUSG00000008035	Mid1ip1
																1.64418e-47	-1.2052	0.864	0.977	5.30822e-43	ENSMUSG00000024130	Abca3
																1.22816e-32	-1.2081	0.455	0.98	3.96512e-28	ENSMUSG00000021789	Sftpa1
																1.71454e-44	-1.21879	0.712	0.946	5.53538e-40	ENSMUSG00000029186	Pi4k2b
																4.41221e-41	-1.22108	0.523	0.85	1.42448e-36	ENSMUSG00000021876	Rnase4
																1.75507e-50	-1.24909	0.803	0.961	5.66624e-46	ENSMUSG00000000402	Egfl6
																4.5723e-39	-1.25484	0.053	0.701	1.47617e-34	ENSMUSG00000020241	Col6a2
																6.17214e-49	-1.297	0.871	0.95	1.99267e-44	ENSMUSG00000025153	Fasn
																2.48259e-59	-1.29926	0.864	0.975	8.01503e-55	ENSMUSG00000033917	Gde1
																5.90532e-36	-1.31043	0.833	0.94	1.90653e-31	ENSMUSG00000022018	Rgcc
																1.13537e-31	-1.37803	0.152	0.712	3.66554e-27	ENSMUSG00000026822	Lcn2
																1.83946e-41	-1.47269	0.053	0.736	5.93871e-37	ENSMUSG00000001119	Col6a1
																3.20041e-27	-1.51462	0.295	0.74	1.03325e-22	ENSMUSG00000032554	Trf
																1.06561e-32	-1.55011	0.545	0.878	3.44033e-28	ENSMUSG00000040808	S100g
																1.27494e-58	-1.58374	0.909	0.993	4.11614e-54	ENSMUSG00000021608	Lpcat1
																4.80929e-46	-1.60452	0.591	0.993	1.55268e-41	ENSMUSG00000056370	Sftpb
																2.14545e-41	-1.62213	0.902	0.968	6.92658e-37	ENSMUSG00000040856	Dlk1
																2.52821e-24	-1.65062	0.129	0.607	8.16232e-20	ENSMUSG00000025150	Cbr2
																1.22987e-64	-1.65867	0.947	0.999	3.97064e-60	ENSMUSG00000022097	Sftpc
																1.20659e-66	-1.78133	0.992	1	3.89549e-62	ENSMUSG00000032359	Ctsh
																2.97445e-60	-2.04426	0.682	0.995	9.60301e-56	ENSMUSG00000002204	Napsa
																7.80475e-48	-2.06517	0.477	0.879	2.51976e-43	ENSMUSG00000042750	Bex2
																1.32221e-64	-2.14462	0.364	0.974	4.26874e-60	ENSMUSG00000041247	Lamp3
																6.10722e-16	-2.18328	0.242	0.6	1.97171e-11	ENSMUSG00000069515	Lyz1
																7.60112e-50	-2.35366	0.386	0.899	2.45402e-45	ENSMUSG00000021795	Sftpd
																3.9825e-65	-2.46314	0.477	0.984	1.28575e-60	ENSMUSG00000029188	Slc34a2
																5.249e-59	-2.47626	0.106	0.875	1.69464e-54	ENSMUSG00000026874	Hc
																7.64687e-51	-2.69495	0.356	0.869	2.46879e-46	ENSMUSG00000064246	Chil1
																1.94783e-67	-3.13519	0.53	0.969	6.28858e-63	ENSMUSG00000027533	Fabp5
																3.61216e-66	-3.17866	0.462	0.98	1.16619e-61	ENSMUSG00000029375	Cxcl15
																9.40615e-64	-3.25224	0.273	0.927	3.03677e-59	ENSMUSG00000037071	Scd1
																9.86982e-54	-4.09253	0.114	0.843	3.18647e-49	ENSMUSG00000061100	Retnla
